# Disease-associated microRNA, miR-9-2, regulates timing of retinal progenitor cell competence and maintenance of Müller glial identity

**DOI:** 10.64898/2026.03.27.714903

**Authors:** LuLu K Callies, Aarushi Jain, Stella Xu, Emma D Thomas, Timothy J Cherry

**Author notes:** CORRESPONDENCE (T.J.C.).

## Abstract

**ABSTRACT/SUMMARY:** Development of the visual system is dependent upon precise regulation of cell fate specification. In the mammalian retina, a single pool of multipotent progenitor cells becomes competent to produce the seven major retinal cell classes in distinct but overlapping windows. MicroRNAs (miRNAs) have been implicated in controlling retinal progenitor competence and risk for retinal disease, but the specific contribution of individual miRNAs and how they may be regulated is still unclear. Here we characterize a deeply conserved gene regulatory unit that includes the miRNA, miR-9-2, and a retinal-disease-associated enhancer that controls its expression. Loss of miR-9-2, one of three mammalian miR-9 paralogs, delays the emergence of late-born retinal cell classes and leads to misspecification of Müller glial cells to a hybrid neuronal-glial fate. Further, we identify transcription factors and gene regulatory networks directly controlled by miR-9-2 during retinal development. Lastly, we provide evidence of a negative feedback loop through which miR-9-2 regulates itself. Altogether, this study provides insight into mechanisms that regulate the timing of retinal progenitor competence and glial cell identity, and how this gene regulatory unit may contribute to retinal disease.

**HIGHLIGHTS:**

- A functionally conserved, disease-associated enhancer regulates miR9-2 expression in human and mouse retina.
- miR9-2 regulates key transcription factors in progenitor cells and glia.
- miR9-2 controls the timing of retinal cell class specification.
- Regulation of miR9-2 is required to establish and maintain proper glial cell identity.
