## Supplementary material for "Disease-associated microRNA, miR-9-2, regulates timing of retinal progenitor cell competence and maintenance of Müller glial identity": TableS6

### Sheet: e16.5 mir9 enrichment
Are all DEGs enriched for predicted miR-9 targets?											Are significantly upregulated DEGs more enriched for predicted miR-9 targets than significantly downregulated DEGs?
	celltype	sigPredicted	sigNotPredicted	nsPredicted	nsNotPredicted	pval	CI_low	CI_high	OddsRatio			celltype	sigPredicted	sigNotPredicted	nsPredicted	nsNotPredicted	pval	CI_low	CI_high	OddsRatio
1	Amacrine_Cells	200	230	1905	3494	2.71651e-06	1.34406	Inf	1.59482		1	Amacrine_Cells	900	4929	1205	1178	0.0154536	1.02885	Inf	1.12862
2	Developing_Cones	274	513	2806	6456	0.00498308	1.07679	Inf	1.22882		2	Developing_Cones	1403	8646	1677	2755	0.0273659	1.01209	Inf	1.08822
3	HC_AC_Precursors	1520	3016	1942	5389	2.38503e-16	1.3059	Inf	1.39845		3	HC_AC_Precursors	1634	10233	1828	4339	1	0.713783	Inf	0.763554
4	HC_AC_RGC_Precursors	50	53	1826	2970	0.0206028	1.08318	Inf	1.53425		4	HC_AC_RGC_Precursors	442	4457	1434	-234	0.891107	0.820506	Inf	0.921013
5	Early_Progenitors	77	87	1736	3444	0.000309569	1.3335	Inf	1.75571		5	Early_Progenitors	995	4349	818	2138	0.686329	0.883651	Inf	0.973844
6	Retinal_Ganglion_Cells	2445	4834	1386	5830	7.91173e-87	1.99435	Inf	2.12744		6	Retinal_Ganglion_Cells	3042	11453	789	9848	8.85523e-24	1.44483	Inf	1.55789
7	Neurogenic_Precursors	66	92	2677	5637	0.00773197	1.13837	Inf	1.51057		7	Neurogenic_Precursors	1483	6989	1260	3364	0.752408	0.897237	Inf	0.969756
8	Late_Progenitors	1326	2547	2398	7296	1.2857e-28	1.47874	Inf	1.58386		8	Late_Progenitors	2211	11356	1513	6347	0.0193414	1.01664	Inf	1.08491

### Sheet: p0 mir9 enrichment
Are all DEGs enriched for predicted miR-9 targets?											Are significantly upregulated DEGs more enriched for predicted miR-9 targets than significantly downregulated DEGs?
	celltype	sigPredicted	sigNotPredicted	nsPredicted	nsNotPredicted	pval	CI_low	CI_high	OddsRatio			celltype	sigPredicted	sigNotPredicted	nsPredicted	nsNotPredicted	pval	CI_low	CI_high	OddsRatio
1	Amacrine_Cells	683	1269	2883	7899	1.31735e-13	1.3512	Inf	1.47459		1	Amacrine_Cells	2206	10528	1360	6415	0.12676	0.979828	Inf	1.04828
2	Developing_Cones	1675	3565	1871	5444	3.14828e-15	1.27912	Inf	1.36703		2	Developing_Cones	925	11630	2621	737	0.858081	0.884822	Inf	0.953879
3	Developing_Rods	774	1220	2119	5156	2.04798e-16	1.41338	Inf	1.54366		3	Developing_Rods	691	8578	2202	540	1	0.60742	Inf	0.661762
4	HC_AC_Precursors	1890	3817	1656	5049	2.91909e-25	1.4126	Inf	1.50959		4	HC_AC_Precursors	936	11476	2610	1049	0.999999	0.751086	Inf	0.809051
5	Developing_AC_HC	10	19	1421	2261	0.737172	0.397963	Inf	0.837504		5	Developing_AC_HC	910	2801	521	1936	0.996539	0.734737	Inf	0.827644
6	Retinal_Ganglion_Cells	1924	4182	1669	5243	4.20383e-21	1.35364	Inf	1.44519		6	Retinal_Ganglion_Cells	1050	11968	2543	1457	0.989886	0.843674	Inf	0.906256
7	Neurogenic_Precursors	1261	2197	2213	6302	7.61898e-30	1.52103	Inf	1.63449		7	Neurogenic_Precursors	939	11034	2535	1132	1	0.727241	Inf	0.783616
8	Late_Progenitors	2828	6929	1053	4085	3.76322e-30	1.47866	Inf	1.58328		8	Late_Progenitors	1041	13854	2840	1018	0.0666975	0.993897	Inf	1.06659

### Sheet: wk3 mir9 enrichment
Are all DEGs enriched for predicted miR-9 targets?											Are significantly upregulated DEGs more enriched for predicted miR-9 targets than significantly downregulated DEGs?
	celltype	sigPredicted	sigNotPredicted	nsPredicted	nsNotPredicted	pval	CI_low	CI_high	OddsRatio			celltype	sigPredicted	sigNotPredicted	nsPredicted	nsNotPredicted	pval	CI_low	CI_high	OddsRatio
1	Amacrine_cells	1561	3669	2301	7780	2.97057e-21	1.34939	Inf	1.43855		1	Amacrine_cells	2631	12680	1231	9135	0.264833	0.96036	Inf	1.02623
2	Cones	377	653	3100	8554	1.15998e-11	1.42073	Inf	1.59301		2	Cones	1653	11031	1824	3987	0.00869274	1.0297	Inf	1.10044
3	Rods	2055	5139	1772	6022	1.70895e-16	1.27666	Inf	1.35893		3	Rods	1095	13893	2732	1172	1.71622e-05	1.11125	Inf	1.19168
4	Horizontal_cells	947	1426	1885	4750	9.99941e-25	1.53931	Inf	1.67342		4	Horizontal_cells	2214	6794	618	5969	7.28356e-14	1.35119	Inf	1.47702
5	Muller_glia	577	1010	2911	7687	4.72303e-13	1.37211	Inf	1.50853		5	Muller_glia	1585	10600	1903	4029	0.999997	0.779517	Inf	0.833485
6	Retinal_ganglion_cells	69	76	3263	7780	4.23815e-06	1.61941	Inf	2.16458		6	Retinal_ganglion_cells	1264	9924	2068	2788	1	0.676218	Inf	0.725593
7	Bipolar_cells	559	1138	3250	10041	9.64112e-14	1.38284	Inf	1.51757		7	Bipolar_cells	2051	12937	1758	6406	0.819757	0.908188	Inf	0.966834

### Sheet: wk3 mir204 enrichment
Are significantly downregulated DEGs more enriched for predicted miR-204 targets than significantly upregulated DEGs?
	celltype	sigPredicted	sigNotPredicted	nsPredicted	nsNotPredicted	pval	CI_low	CI_high	OddsRatio
1	Amacrine_cells	2348	12963	1128	9238	0.420128	0.942089	Inf	1.00915
2	Cones	1390	11294	1682	4129	0.241148	0.961554	Inf	1.03058
3	Rods	861	14127	2516	1388	0.209924	0.963348	Inf	1.03784
4	Horizontal_cells	1873	7135	607	5980	0.999341	0.768987	Inf	0.842203
5	Muller_glia	1427	10758	1659	4273	0.000901753	1.06348	Inf	1.14004
6	Retinal_ganglion_cells	1184	10004	1769	3087	1.24530528616848e-05	1.1181	Inf	1.20232
7	Bipolar_cells	1857	13131	1552	6612	0.509385	0.936777	Inf	0.999857
